# The L27 Domain of MPP7 enhances TAZ-YY1 Cooperation to Renew Muscle Stem Cells

**DOI:** 10.1101/2023.11.01.565166

**Authors:** Anwen Shao, Joseph L. Kissil, Chen-Ming Fan

## Abstract

Stem cells regenerate differentiated cells to maintain and repair tissues and organs. They also replenish themselves, i.e. self-renewal, for the regenerative process to last a lifetime. How stem cells renew is of critical biological and medical significance. Here we use the skeletal muscle stem cell (MuSC) to study this process. Using a combination of genetic, molecular, and biochemical approaches, we show that MPP7, AMOT, and TAZ/YAP form a complex that activates a common set of target genes. Among these targets, *Carm1* can direct MuSC renewal. In the absence of MPP7, TAZ can support regenerative progenitors and activate *Carm1* expression, but not to a level needed for self-renewal. Facilitated by the actin polymerization-responsive AMOT, TAZ recruits the L27 domain of MPP7 to up-regulate *Carm1* to the level necessary to drive MuSC renewal. The promoter of *Carm1*, and those of other common downstream genes, also contain binding site(s) for YY1. We further demonstrate that the L27 domain of MPP7 enhances the interaction between TAZ and YY1 to activate *Carm1*. Our results define a renewal transcriptional program embedded within the progenitor program, by selectively up-regulating key gene(s) within the latter, through the combination of protein interactions and in a manner dependent on the promoter context.
