## Supplementary material for "The L27 Domain of MPP7 enhances TAZ-YY1 Cooperation to Renew Muscle Stem Cells": Table S2 Reagents resource

### Sheet: reagents
Antibodies	Source	Identifier
Rabbit anti-MPP7	Proteintech	catalog #12983-1-AP
Mouse anti-AMOT IgG2b	Santa Cruz	catalog #sc-166924
Mouse anti-PAX7 IgG1	Developmental Studies Hybridoma Bank	catalog #PAX7, Registration ID: AB_528428
Rabbit anti-MYOD	Santa Cruz	catalog #sc-304
Chicken anti-LAMININ	Antibodiesonline.com	catalog #ABIN573807
Mouse anti-N-Cadherin IgG1	Santa Cruz	catalog #sc-393933
Mouse anti-M-Cadherin IgG1	Santa Cruz	catalog #81471
Mouse anti-beta-catenin	Santa Cruz	catalog #sc-7963
Rabbit anti-PAR3	Millipore	catalog #07-330
Rabbit anti-AMOTL1	Invitrogen	catalog #PA5-39024
Rabbit anti-AMOTL2	Santa Cruz	catalog #sc-292655
Rabbit anti-CARM1	Bethyl	catalog #IHC-00045
Rabbit anti-YAP	Cell signaling	catalog #14074
Rabbit anti-TAZ	Cell signaling	catalog #83669
Rabbit anti-FLAG	Cell signaling	catalog #14793
Rabbit anti-HA	Cell signaling	catalog #3724
Mouse anti-HA	Cell signaling	catalog #2367
Chicken anti-GFP	Aves Lab	catalog #GFP-1020
Chicken anti-c-myc Tag	Bethyl	catalog #A190-103A
Rabbit anti-V5	Cell signaling	catalog #13202
Goat anti-mouse IgG1 cross-adsorbed secondary antibody, Alexa 568	Thermo fisher scientific	catalog #A-21123
Goat anti-rabbit IgG (H+L) cross-adsorbed secondary antibody, Alexa 568	Thermo fisher scientific	catalog #A-11011
Goat anti-mouse IgG2b cross-adsorbed secondary antibody, Alexa 568	Thermo fisher scientific	catalog #A-21144
Goat anti-chicken IgY Secondary Antibody, FITC	Aves Lab	catalog #F-1005
Anti-V5 Agarose	Millipore Sigma	catalog #A7345
Anti-FLAG M2 magnetic beads	Millipore Sigma	catalog #M8823
Chemicals, reagents
Cardiotoxin	Millipore Sigma	catalog #11061-96-4
Tamoxifen	Millipore Sigma	catalog #10540-29-1
EdU(5-ethynyl-2 ́-deoxyuridine)	Millipore Sigma	catalog #61135-33-9
4-hydroxytamoxifen (4-OH-TMX)	Tocris Bioscience	catalog #3412
Collagenase, Type 2	Worthington Biochemical	catalog #LS004176
Dispase II	Thermo fisher scientific	catalog #17105041
Matrigel	Corning	catalog #354234
GlutaMax	Thermo fisher scientific	catalog #A1286001
Chicken embryo extract	MP Biomedicals	catalog #MP92850145
FGF2	R&D systems	catalog #3718-FB-010
TransfeX Reagent	ATCC	catalog #ACS-4005
Lipofectamine 3000	Thermo fisher scientific	catalog #L3000008
Y-27632	Tocris Bioscience	catalog #1254
Blebbinstatin	Tocris Bioscience	catalog #1852
Cytochalasin B	Tocris Bioscience	catalog #5474
Narciclasine	Tocris Bioscience	catalog #3715
Jasplakinolide	Tocris Bioscience	catalog #2792
TRIzol LS Reagent	Thermo fisher scientific	catalog #10296010
Mouse on Mouse (M.O.M) blocking reagent	Vector Laboratories	catalog #BMK-2202
Carbo-free blocking solution	Vector Laboratories	catalog #SP-5040-125
BD insulin syringe	BD	catalog #324792
PFA	Electron Microscopy Sciences	catalog #15710-SP
FSC 22 frozen section media	Leica	catalog #3801480
Isopentane	VWR	catalog #MK196759
Normal goat serum	Gibco	catalog #16210-072
Normal donkey serum	Millipore Sigma	catalog #S30-M
Critical Commercial Assays
Dual-Luciferase Reporter Assay System	Promeaga	catalog #E1910
Click-iT EdU Cell Proliferation Kit for Imaging, Alexa Fluor 647 dye	Thermo fisher scientific	catalog #C10340
Direct-zol RNA Miniprep Kits	Zymo research	catalog #R2050
TruSeq RNA Library Prep Kit	Illumina	catalog #RS-122-2001
Ribo-Zero rRNA Removal Kit	Epicentre	catalog #RZH1086
Experimental Models: Cell Lines
293T	Clontech	catalog #632180
Experimental Models: Organisms/Strains
Pax7CreERT2 mouse	Jackson Lab (Lepper et al. 2009)	Stock #: 012476
Rosa26YFP mouse	Jackson Lab (Srinivas et al., 2001)	Stock #: 006148
Mpp7flox mouse	This paper	Available upon request
Amotflox mouse	from Dr. Joseph L Kissil (Shimono et al., 2003)
YapfloxTazflox mouse	Jackson Lab (Reginensi et al., 2013)	Strain #: 030532
Recombinant DNA
pCDNA3-V5-Mpp7	This paper	Available upon request
pCDNA3-V5-Mpp7 △L27	Modified from pCDNA3-V5-Mpp7;This paper	Available upon request
pCDNA3-V5-Mpp7 △PDZ	Modified from pCDNA3-V5-Mpp7;This paper	Available upon request
pCDNA3-V5-Mpp7 △△GukSH3	Modified from pCDNA3-V5-Mpp7;This paper	Available upon request
pCDNA3-Flag-Mpp7 (human cDNA)	Modified from pCDNA3-V5-Mpp7;This paper	Available upon request
pCDNA3-Flag-Mpp7 △L27	Modified from pCDNA3-Flag-Mpp7;This paper	Available upon request
pCDNA3-Flag-Mpp7 △PDZ	Modified from pCDNA3-Flag-Mpp7;This paper	Available upon request
pCDNA3-Flag-Mpp7 △△SH3GUK	Modified from pCDNA3-Flag-Mpp7;This paper	Available upon request
HA-Amot p130 (human cDNA)	Addgene (Zhao et a, 2011)	catalog #32821
HA-Amot p130 △PDM	from Dr. Joseph L Kissil (Moleirinho S et al., 2017)
HA-Amot p130 S175A	from Dr. Joseph L Kissil (Moleirinho S et al., 2017)
HA-Amot p130 S175E	from Dr. Joseph L Kissil (Moleirinho S et al., 2017)
HA-Amot p130 3PY	from Dr. Joseph L Kissil (Moleirinho S et al., 2017)
Flag-Taz (human cDNA)	from Dr W Hong (S W Chan et al., 2010)
Flag-Taz wwm (W152A, P155A)	from Dr W Hong (S W Chan et al., 2010)
Myc-Carm1 (human cDNA)	Origene	catalog #RC217483
HA-YY1 (human cDNA)	Addgene (Weintraub et a, 2017)	catalog #104395
Flag-L27-Taz	Modified from pCDNA3-Flag-Mpp7 and Flag-Taz;This paper	Available upon request
Flag-PDZ-Taz	Modified from pCDNA3-Flag-Mpp7 and Flag-Taz;This paper
pGL4-Carm1	This paper	Available upon request
8xGTIIC-luciferase	Addgene (Dupont et al., 2011)	catalog #34615
Software and algorithms
Fiji	Open Source	RRID:SCR_002285; http://fiji.sc
GraphPad Prism	Licensed Software	RRID:SCR_002798; http://www.graphpad.com
CellProfiler Image Analysis Software	Open Source	RRID:SCR_007358; http://cellprofiler.org
ChEA3	Open Source	RRID:SCR_005403; http://amp.pharm.mssm.edu/lib/chea.jsp
JASPAR	Open Source	RRID:SCR_003030; http://jaspar.genereg.net
PROMO	Open Source	RRID:SCR_016926; http://alggen.lsi.upc.es/cgi-bin/promo_v3/promo/promoinit.cgi?dirDB=TF_8.3
